# ParB C-terminal lysine residues are essential for dimerization, *in vitro* DNA sliding and *in vivo* function

**DOI:** 10.1101/2025.06.10.659001

**Authors:** Aleksey Aleshintsev, Linsey E. Way, Bianca Guerra, Lois Akosua Serwaa, Miranda Molina, Xindan Wang, HyeongJun Kim

## Abstract

The broadly conserved ParB protein performs crucial functions in bacterial chromosome segregation and replication regulation. The cellular function of ParB requires it to dimerize, recognize *parS* DNA sequences, clamp on DNA, then slide to adjacent sequences through nonspecific DNA binding. How ParB coordinates nonspecific DNA binding and sliding remains elusive. Here, we combine multiple *in vitro* biophysical and computational tools and *in vivo* approaches to address this question. We found that the five conserved lysine residues in the C-terminal domain of ParB play distinct roles in proper positioning and sliding on DNA, and their integrity is crucial for ParB’s *in vivo* functions. Many proteins with diverse cellular activities need to move on DNA while loosely bound. Our findings reveal the detailed molecular mechanism by which multiple flexible basic residues enable DNA binding proteins to efficiently slide along DNA.
