## Supplementary Table for "ParB C-terminal lysine residues are essential for dimerization, *in vitro* DNA sliding and *in vivo* function"

### Sheet: Table S1
Supplementary Table 1
The output of quadric_diffusion program for apo CTD at pH 6.1, 0.4 mM
Quadratic Diffusion Analysis
************************************ Input Data ************************************
Residue	D/10^7	dD/10^7	x	y	z
231 N	1.7723	0.1683	-0.485	0.8744	-0.0142
232 N	1.5886	0.0718	-0.9075	0.3736	0.1919
233 N	1.6279	0.0319	-0.618	0.4936	0.6119
234 N	1.5156	0.028	-0.6441	0.738	0.2011
235 N	1.422	0.0215	-0.9814	0.1373	0.1342
236 N	1.4903	0.0208	-0.8392	-0.0264	0.5432
237 N	1.5673	0.0601	-0.6558	0.4742	0.5874
240 N	1.4583	0.0363	-0.7956	0.1805	0.5783
241 N	1.3885	0.0309	-0.8444	0.4806	0.2367
243 N	1.4258	0.0303	-0.9782	-0.001	0.2079
245 N	1.3798	0.0364	-0.7459	0.6433	0.1728
247 N	1.401	0.039	-0.8456	-0.4559	0.2778
249 N	1.4784	0.062	-0.5698	0.0541	-0.82
250 N	1.4137	0.0434	0.6238	-0.1944	0.7571
251 N	1.5565	0.0406	-0.5095	-0.1742	-0.8427
252 N	1.4847	0.0379	0.5433	-0.468	0.697
253 N	1.5674	0.0731	-0.0193	0.1912	-0.9814
254 N	1.7261	0.2245	0.4016	-0.7766	0.4854
258 N	1.6561	0.0297	-0.2797	-0.9317	0.2319
259 N	1.472	0.0233	-0.4943	0.2171	-0.8418
261 N	1.4595	0.0384	-0.7042	0.3155	-0.636
262 N	1.5385	0.0953	0.2661	-0.1544	0.9515
263 N	1.4134	0.067	-0.7634	-0.1282	-0.6331
264 N	1.4681	0.0312	0.1951	0.9003	0.3892
265 N	1.4988	0.0478	-0.2219	-0.9212	-0.3196
266 N	1.6504	0.0715	-0.8432	-0.4666	0.2671
268 N	1.5731	0.097	0.2674	0.5838	-0.7666
270 N	1.4429	0.0491	0.7441	0.4978	-0.4456
271 N	1.5049	0.0374	0.7154	0.3043	-0.6289
273 N	1.5889	0.0971	0.6696	0.6829	-0.2921
274 N	1.518	0.0419	0.8163	0.4325	-0.3828
275 N	1.5601	0.02	0.4562	0.3931	-0.7984
276 N	1.5138	0.0255	0.4087	0.691	-0.5962
277 N	1.4722	0.0211	0.7046	0.5478	-0.4511
**************************** Isotropic Results ****************************
Parameters			Actual
Diso (10^-7/s)			1.49275 ± 0.00601
X2: 131.022995			X2 (red): 3.97039390
**************************** Residual Analysis ****************************
Residue	D/10^7	dD/10^7	Diso/10^7	X2(iso)
231 N	1.7723	0.1683	1.4927	2.76
232 N	1.5886	0.0718	1.4927	1.78
233 N	1.6279	0.0319	1.4927	17.92
234 N	1.5156	0.028	1.4927	0.67
235 N	1.422	0.0215	1.4927	10.86
236 N	1.4903	0.0208	1.4927	0.01
237 N	1.5673	0.0601	1.4927	1.54
240 N	1.4583	0.0363	1.4927	0.9
241 N	1.3885	0.0309	1.4927	11.35
243 N	1.4258	0.0303	1.4927	4.87
245 N	1.3798	0.0364	1.4927	9.65
247 N	1.401	0.039	1.4927	5.55
249 N	1.4784	0.062	1.4927	0.05
250 N	1.4137	0.0434	1.4927	3.32
251 N	1.5565	0.0406	1.4927	2.47
252 N	1.4847	0.0379	1.4927	0.04
253 N	1.5674	0.0731	1.4927	1.04
254 N	1.7261	0.2245	1.4927	1.08
258 N	1.6561	0.0297	1.4927	30.31
259 N	1.472	0.0233	1.4927	0.79
261 N	1.4595	0.0384	1.4927	0.75
262 N	1.5385	0.0953	1.4927	0.23
263 N	1.4134	0.067	1.4927	1.4
264 N	1.4681	0.0312	1.4927	0.63
265 N	1.4988	0.0478	1.4927	0.02
266 N	1.6504	0.0715	1.4927	4.86
268 N	1.5731	0.097	1.4927	0.69
270 N	1.4429	0.0491	1.4927	1.03
271 N	1.5049	0.0374	1.4927	0.1
273 N	1.5889	0.0971	1.4927	0.98
274 N	1.518	0.0419	1.4927	0.36
275 N	1.5601	0.02	1.4927	11.35
276 N	1.5138	0.0255	1.4927	0.68
277 N	1.4722	0.0211	1.4927	0.95
***************************** Axial Results *****************************
Parameters			Actual
Diso (10^-7/s)			1.50427 ± 0.00686
Dpar/Dper			1.26942 ± 0.04191
Theta			1.33446 ± 0.05272
Phi			6.31280 ± 0.07675
Parameters			Jacknife
Diso (10^-7/s)			1.50424 ± 0.01220
Dpar/Dper			1.25254 ± 0.06663
Theta			1.32321 ± 0.07637
Phi			6.32579 ± 0.17587
X2: 74.1061707			X2 (red): 2.47020578
F: 2.47020578			# of points: 34
**************************** Residual Analysis ****************************
Residue	Y20	D/10^7	dD/10^7	Dax/10^7	X2(ax)
231 N	-0.197	1.7723	0.1683	1.5287	2.09
232 N	0.5239	1.5886	0.0718	1.4393	4.32
233 N	-0.2055	1.6279	0.0319	1.5297	9.46
234 N	-0.0336	1.5156	0.028	1.5084	0.07
235 N	0.7649	1.422	0.0215	1.4094	0.34
236 N	0.2123	1.4903	0.0208	1.478	0.36
237 N	-0.1456	1.5673	0.0601	1.5223	0.56
240 N	0.1001	1.4583	0.0363	1.4919	0.86
241 N	0.3466	1.3885	0.0309	1.4613	5.53
243 N	0.7202	1.4258	0.0303	1.415	0.13
245 N	0.1651	1.3798	0.0364	1.4838	8.18
247 N	0.3889	1.401	0.039	1.4561	2
249 N	0.3307	1.4784	0.062	1.4633	0.06
250 N	0.4075	1.4137	0.0434	1.4538	0.85
251 N	0.2295	1.5565	0.0406	1.4758	3.96
252 N	0.1889	1.4847	0.0379	1.4809	0.01
253 N	-0.4114	1.5674	0.0731	1.5553	0.03
254 N	-0.1522	1.7261	0.2245	1.5231	0.82
258 N	-0.4105	1.6561	0.0297	1.5551	11.58
259 N	0.1757	1.472	0.0233	1.4825	0.2
261 N	0.5189	1.4595	0.0384	1.4399	0.26
262 N	-0.1589	1.5385	0.0953	1.524	0.02
263 N	0.6982	1.4134	0.067	1.4177	0
264 N	-0.359	1.4681	0.0312	1.5488	6.7
265 N	-0.3493	1.4988	0.0478	1.5476	1.04
266 N	0.39	1.6504	0.0715	1.4559	7.4
268 N	-0.4858	1.5731	0.097	1.5645	0.01
270 N	0.1012	1.4429	0.0491	1.4917	0.99
271 N	-0.035	1.5049	0.0374	1.5086	0.01
273 N	0.0436	1.5889	0.0971	1.4989	0.86
274 N	0.2692	1.518	0.0419	1.4709	1.26
275 N	-0.3925	1.5601	0.02	1.5529	0.13
276 N	-0.3845	1.5138	0.0255	1.5519	2.24
277 N	0.0308	1.4722	0.0211	1.5004	1.8
******************************************** Anisotropic Results ********************************************
Parameters			Actual			Stimulated
Diso (10^-7/s)			1.50349			1.50372 ± 0.00804
2Dzz/(Dxx+Dyy)			1.27629			1.28233 ± 0.04293
Dxx/Dyy			0.95493			0.92927 ± 0.03366
Theta			1.33949			1.58358 ± 0.23746
Phi			0.01671			-0.19602 ± 2.23838
Psi			-0.13273			-0.01519 ± 0.55339
X2: 73.2408981			X2 (red): 2.61574626
F: 0.165396869			# of points: 34
************************************** Residual Analysis **************************************
Residue	Y20	Y22	D/10^7	dD/10^7	Dani/10^7	X2(ani)
231 N	-0.1806	-0.8556	1.7723	0.1683	1.5154	2.33
232 N	0.5401	0.1027	1.5886	0.0718	1.4362	4.5
233 N	-0.1914	0.5757	1.6279	0.0319	1.5353	8.41
234 N	-0.0152	-0.3615	1.5156	0.028	1.5007	0.29
235 N	0.7758	0.1562	1.422	0.0215	1.4072	0.47
236 N	0.2198	0.6085	1.4903	0.0208	1.4835	0.11
237 N	-0.1314	0.5597	1.5673	0.0601	1.5274	0.44
240 N	0.1115	0.7039	1.4583	0.0363	1.4984	1.22
241 N	0.3659	0.0548	1.3885	0.0309	1.4578	5.02
243 N	0.7264	0.2193	1.4258	0.0303	1.4142	0.15
245 N	0.1855	-0.2312	1.3798	0.0364	1.477	7.15
247 N	0.3817	-0.1057	1.401	0.039	1.4537	1.83
249 N	0.3245	0.4948	1.4784	0.062	1.4687	0.02
250 N	0.4061	0.2904	1.4137	0.0434	1.4557	0.94
251 N	0.2184	0.6259	1.5565	0.0406	1.484	3.2
252 N	0.1954	-0.0748	1.4847	0.0379	1.4777	0.03
253 N	-0.413	0.909	1.5674	0.0731	1.5677	0
254 N	-0.1405	-0.7433	1.7261	0.2245	1.5117	0.91
258 N	-0.4173	-1.0883	1.6561	0.0297	1.5424	14.7
259 N	0.1746	0.4278	1.472	0.0233	1.4869	0.41
261 N	0.5236	0.0248	1.4595	0.0384	1.4374	0.33
262 N	-0.1624	0.7675	1.5385	0.0953	1.534	0
263 N	0.6886	0.2466	1.4134	0.067	1.4194	0.01
264 N	-0.3708	-0.63	1.4681	0.0312	1.5423	5.67
265 N	-0.3611	-0.7657	1.4988	0.0478	1.5394	0.72
266 N	0.3831	-0.1296	1.6504	0.0715	1.4533	7.6
268 N	-0.4868	0.0774	1.5731	0.097	1.5662	0.01
270 N	0.0951	-0.033	1.4429	0.0491	1.491	0.96
271 N	-0.0338	0.4664	1.5049	0.0374	1.5139	0.06
273 N	0.0325	-0.4945	1.5889	0.0971	1.493	0.98
274 N	0.2646	0.0135	1.518	0.0419	1.4702	1.3
275 N	-0.3931	0.5269	1.5601	0.02	1.5601	0
276 N	-0.389	-0.3111	1.5138	0.0255	1.5488	1.88
277 N	0.0236	-0.1178	1.4722	0.0211	1.4989	1.61

### Sheet: Table S2
Supplementary Table 2
Motion models and corresponding spectral density functions
Reference for the table
Jarymowycz,V.A. and Stone,M.J. (2006) Fast time scale dynamics of protein backbones: NMR relaxation methods, applications, and functional consequences. Chem Rev, 106, 1624–1671.
Motion model	Spectral density function	Optimized parameters
1: “simplified” model-free with isotropic tumbling		S2
2: slow isotropic tumbling with faster, spatially restricted internal motions		S2, te
3: “simplified” model-free with isotropic tumbling plus conformational exchange term		S2, Rex
4: slow isotropic tumbling with faster, spatially restricted internal motions plus conformational exchange term		S2, Rex, te
5: “extended” model-free (two scales of internal motion) with isotropic tumbling		Ss2, Sf2, ts
tm is the overall correlation time of the molecule (1, 2).
Sf2 is the squared order parameter for fast time scale internal motions.
Ss2 is the order parameter for slow internal motions.
te is the internal correlation time.
ts is slow internal motions.
ts' is the reduced time constant and equal to (tm)-1 + (ts)-1.
References
(1) Lipari,G. and Szabo,A. (1982) Model-free approach to the interpretation of nuclear magnetic resonance relaxation in macromolecules. 1. Theory and range of validity. J Am Chem Soc, 104, 4546–4559.
(2) Williamson,M.P. (2013) Using chemical shift perturbation to characterise ligand binding. Prog Nucl Magn Reson Spectrosc, 73, 1–16.

### Sheet: Table S3
Supplementary Table 3
Backbone dynamics parameters from modelfree calculations of 15N spin relaxation data for apo CTD at pH 6.1, 0.4 mM.
Residue	Model	S2	S2err	S2f	S2ferr	S2s	S2serr	te (1)	teerr (1)	Rex	Rexerr	SSE
V229	5	0.396	0.028	0.814	0.015	0.486	0.027	1098.9	55.012			0
K230	5	0.513	0.026	0.902	0.019	0.569	0.025	1089.2	84.204			0
D231	1	0.886	0.048			0.886	0.048					4.139
A232	1	0.925	0.023			0.925	0.023					8.443
V233	1	0.876	0.01			0.876	0.01					1.046
L234	3	0.937	0.017			0.937	0.017			1.012	0.317	0.393
K235	1	0.941	0.008			0.941	0.008					5.428
E236	1	0.927	0.007			0.927	0.007					2.869
R237	1	0.931	0.018			0.931	0.018					1.7
E238	3	0.855	0.006			0.855	0.006			2.522	0.176	0.707
S239	4	0.837	0.024			0.837	0.024	78.742	31.68	1.437	0.37	0
Y240	3	0.91	0.025			0.91	0.025			1.395	0.421	0.148
L241	3	0.926	0.016			0.926	0.016			2.096	0.453	0.03
Q242	1	0.979	0.007			0.979	0.007					8.203
N243	1	0.939	0.013			0.939	0.013					4.434
Y244	1											0.05
F245	3	0.882	0.016			0.882	0.016			2.832	0.55	1.205
G246	1	0.961	0.016			0.961	0.016					3.196
T247	1	0.913	0.016			0.913	0.016					1.843
T248	1	0.834	0.027			0.834	0.027					1.414
V249	1	0.88	0.02			0.88	0.02					1.469
N250	1	0.935	0.016			0.935	0.016					0.714
I251	2	0.813	0.021			0.813	0.021	142.74	36.366			2.292
K252	1	0.938	0.012			0.938	0.012					1.25
R253	1	0.823	0.016			0.823	0.016					0.837
Q254	1	0.919	0.047			0.919	0.047					2.204
K255	2	0.709	0.056			0.709	0.056	716.19	142.2			0.065
K256	2	0.746	0.074			0.746	0.074	414.74	310.83			0.616
K257	5	0.657	0.023	0.906	0.018	0.725	0.019	1017.1	119.11			0
G258	1	0.916	0.01			0.916	0.01					6.549
K259	1	0.952	0.01			0.952	0.01					1.193
I260	4	0.711	0.037			0.711	0.037	223.76	85.025	2.934	0.88	0
E261	1	0.903	0.012			0.903	0.012					1.323
I262	1	0.926	0.032			0.926	0.032					0.689
E263	1	0.987	0.014			0.987	0.014					1.257
F264	3	0.871	0.019			0.871	0.019			1.756	0.38	0.039
F265	1	0.866	0.013			0.866	0.013					4.512
S266	5	0.717	0.037	0.892	0.03	0.804	0.033	1000.6	333.49			0
E268	1	0.933	0.033			0.933	0.033					0.996
L270	1	0.943	0.021			0.943	0.021					3.868
D271	1	0.958	0.013			0.958	0.013					3.636
R272	1											0.961
I273	1	1	0.015			1	0.015					1.399
L274	1	0.937	0.016			0.937	0.016					4.099
E275	3	0.906	0.012			0.906	0.012			0.877	0.213	0.213
L276	3	0.882	0.015			0.882	0.015			1.43	0.287	1.142
L277	3	0.925	0.014			0.925	0.014			0.787	0.258	0.671
S278	5	0.691	0.029	0.896	0.02	0.771	0.026	897.16	162.08			0
E279	5	0.394	0.042	0.779	0.025	0.506	0.043	1258.7	107.52			0
R280	4	0.176	0.052			0.176	0.052	672.65	45.273	4.598	0.721	0
E281												0
S282	5	0.09	0.006	0.619	0.006	0.145	0.01	894.11	12.011			0
	(1) When the model #5 is employed, the ts (not te) numbers are shown. Units: picoseconds

### Sheet: Table S4
Supplementary Table 4
The output of quadric_diffusion program for DNA-bound CTD at pH 6.1, 0.4 mM
Quadratic Diffusion Analysis
************************************ Input Data ************************************
Residue	D/10^7	dD/10^7	x	y	z
233 N	1.1412	0.0615	-0.618	0.4936	0.6119
234 N	1.109	0.0491	-0.6441	0.738	0.2011
235 N	1.0123	0.0363	-0.9814	0.1373	0.1342
236 N	1.0929	0.079	-0.8392	-0.0264	0.5432
237 N	1.0006	0.0827	-0.6558	0.4742	0.5874
238 N	1.0645	0.0561	-0.8865	0.3933	0.2435
241 N	1.0108	0.1438	-0.8444	0.4806	0.2367
242 N	1.0391	0.0677	-0.9716	0.2322	-0.0458
243 N	1.1044	0.0513	-0.9782	-0.001	0.2079
245 N	1.0484	0.0817	-0.7459	0.6433	0.1728
247 N	0.9984	0.0366	-0.8456	-0.4559	0.2778
248 N	1.0061	0.0372	0.9053	0.3878	0.1735
249 N	1.0761	0.1002	-0.5698	0.0541	-0.82
250 N	1.0949	0.1222	0.6238	-0.1944	0.7571
252 N	1.0913	0.075	0.5433	-0.468	0.697
254 N	1.2412	0.0722	0.4016	-0.7766	0.4854
256 N	1.2605	0.057	-0.0621	0.1192	-0.9909
258 N	1.0591	0.0448	-0.2797	-0.9317	0.2319
260 N	1.0869	0.0957	0.2369	-0.5073	0.8286
261 N	1.0579	0.0823	-0.7042	0.3155	-0.636
262 N	1.3321	0.1504	0.2661	-0.1544	0.9515
263 N	1.1127	0.1081	-0.7634	-0.1282	-0.6331
264 N	1.0278	0.0748	0.1951	0.9003	0.3892
265 N	1.0473	0.153	-0.2219	-0.9212	-0.3196
266 N	1.1937	0.0943	-0.8432	-0.4666	0.2671
268 N	1.0035	0.0789	0.2674	0.5838	-0.7666
270 N	1.0146	0.108	0.7441	0.4978	-0.4456
271 N	0.9859	0.0964	0.7154	0.3043	-0.6289
272 N	1.0546	0.0856	0.4618	0.5953	-0.6575
276 N	1.2032	0.0745	0.4087	0.691	-0.5962
277 N	1.0477	0.0729	0.7046	0.5478	-0.4511
**************************** Isotropic Results ****************************
Parameters			Actual
Diso (10^-7/s)			1.06860 ± 0.01175
X2: 40.2897339			X2 (red): 1.34299111
**************************** Residual Analysis ****************************
Residue	D/10^7	dD/10^7	Diso/10^7	X2(iso)
233 N	1.1412	0.0615	1.0686	1.39
234 N	1.109	0.0491	1.0686	0.68
235 N	1.0123	0.0363	1.0686	2.4
236 N	1.0929	0.079	1.0686	0.09
237 N	1.0006	0.0827	1.0686	0.68
238 N	1.0645	0.0561	1.0686	0.01
241 N	1.0108	0.1438	1.0686	0.16
242 N	1.0391	0.0677	1.0686	0.19
243 N	1.1044	0.0513	1.0686	0.49
245 N	1.0484	0.0817	1.0686	0.06
247 N	0.9984	0.0366	1.0686	3.68
248 N	1.0061	0.0372	1.0686	2.82
249 N	1.0761	0.1002	1.0686	0.01
250 N	1.0949	0.1222	1.0686	0.05
252 N	1.0913	0.075	1.0686	0.09
254 N	1.2412	0.0722	1.0686	5.72
256 N	1.2605	0.057	1.0686	11.33
258 N	1.0591	0.0448	1.0686	0.05
260 N	1.0869	0.0957	1.0686	0.04
261 N	1.0579	0.0823	1.0686	0.02
262 N	1.3321	0.1504	1.0686	3.07
263 N	1.1127	0.1081	1.0686	0.17
264 N	1.0278	0.0748	1.0686	0.3
265 N	1.0473	0.153	1.0686	0.02
266 N	1.1937	0.0943	1.0686	1.76
268 N	1.0035	0.0789	1.0686	0.68
270 N	1.0146	0.108	1.0686	0.25
271 N	0.9859	0.0964	1.0686	0.74
272 N	1.0546	0.0856	1.0686	0.03
276 N	1.2032	0.0745	1.0686	3.27
277 N	1.0477	0.0729	1.0686	0.08
***************************** Axial Results *****************************
Parameters			Actual
Diso (10^-7/s)			1.09372 ± 0.01461
Dpar/Dper			1.27154 ± 0.07758
Theta			1.56736 ± 0.20224
Phi			0.36660 ± 0.15335
Parameters			Jacknife
Diso (10^-7/s)			1.09171 ± 0.01847
Dpar/Dper			1.26250 ± 0.08675
Theta			1.55657 ± 0.12054
Phi			0.35171 ± 0.18473
X2: 25.9100895			X2 (red): 0.959632933
F: 4.99484158			# of points: 31
**************************** Residual Analysis ****************************
Residue	Y20	D/10^7	dD/10^7	Dax/10^7	X2(ax)
233 N	-0.2625	1.1412	0.0615	1.1175	0.15
234 N	-0.3306	1.109	0.0491	1.1237	0.09
235 N	0.6262	1.0123	0.0363	1.0369	0.46
236 N	0.4386	1.0929	0.079	1.0539	0.24
237 N	-0.2094	1.0006	0.0827	1.1127	1.84
238 N	0.2055	1.0645	0.0561	1.0751	0.04
241 N	0.0677	1.0108	0.1438	1.0876	0.29
242 N	0.5183	1.0391	0.0677	1.0467	0.01
243 N	0.7498	1.1044	0.0513	1.0256	2.36
245 N	-0.1754	1.0484	0.0817	1.1096	0.56
247 N	0.859	0.9984	0.0366	1.0157	0.22
248 N	0.9545	1.0061	0.0372	1.0071	0
249 N	-0.1016	1.0761	0.1002	1.1029	0.07
250 N	-0.1018	1.0949	0.1222	1.103	0
252 N	-0.3247	1.0913	0.075	1.1232	0.18
254 N	-0.4855	1.2412	0.0722	1.1378	2.05
256 N	-0.4995	1.2605	0.057	1.1391	4.54
258 N	0.0297	1.0591	0.0448	1.091	0.51
260 N	-0.4973	1.0869	0.0957	1.1389	0.29
261 N	-0.0519	1.0579	0.0823	1.0984	0.24
262 N	-0.4422	1.3321	0.1504	1.1339	1.74
263 N	0.3682	1.1127	0.1081	1.0603	0.24
264 N	-0.1157	1.0278	0.0748	1.1042	1.04
265 N	-0.0651	1.0473	0.153	1.0996	0.12
266 N	0.8637	1.1937	0.0943	1.0153	3.57
268 N	-0.1877	1.0035	0.0789	1.1108	1.85
270 N	0.6393	1.0146	0.108	1.0357	0.04
271 N	0.4005	0.9859	0.0964	1.0574	0.55
272 N	0.1187	1.0546	0.0856	1.0829	0.11
276 N	0.09	1.2032	0.0745	1.0855	2.5
277 N	0.5903	1.0477	0.0729	1.0401	0.01
******************************************** Anisotropic Results ********************************************
Parameters			Actual			Stimulated
Diso (10^-7/s)			1.09417			1.09399 ± 0.01630
2Dzz/(Dxx+Dyy)			1.27913			1.31942 ± 0.07446
Dxx/Dyy			0.82317			0.78597 ± 0.08166
Theta			1.52997			1.53534 ± 0.18798
Phi			0.48664			0.04908 ± 1.22480
Psi			0.12955			0.05923 ± 0.39708
X2: 22.8293953			X2 (red): 0.913175821
F: 1.68680239			# of points: 31
************************************** Residual Analysis **************************************
Residue	Y20	Y22	D/10^7	dD/10^7	Dani/10^7	X2(ani)
233 N	-0.3732	-0.4453	1.1412	0.0615	1.1113	0.24
234 N	-0.4298	-1.1498	1.109	0.0491	1.0886	0.17
235 N	0.4533	-0.4263	1.0123	0.0363	1.0351	0.39
236 N	0.3022	0.0946	1.0929	0.079	1.0698	0.09
237 N	-0.3332	-0.4694	1.0006	0.0827	1.1066	1.64
238 N	0.0203	-0.7315	1.0645	0.0561	1.0633	0
241 N	-0.1083	-0.8495	1.0108	0.1438	1.0705	0.17
242 N	0.3465	-0.5092	1.0391	0.0677	1.0417	0
243 N	0.5992	-0.2467	1.1044	0.0513	1.0286	2.18
245 N	-0.3146	-1.0624	1.0484	0.0817	1.0814	0.16
247 N	0.8499	0.1198	0.9984	0.0366	1.0198	0.34
248 N	0.964	0.0199	1.0061	0.0372	1.0052	0
249 N	-0.1083	0.7985	1.0761	0.1002	1.1358	0.35
250 N	-0.138	0.6045	1.0949	0.1222	1.131	0.09
252 N	-0.3739	0.3155	1.0913	0.075	1.1415	0.45
254 N	-0.4998	-0.3587	1.2412	0.0722	1.1265	2.53
256 N	-0.4978	1.2228	1.2605	0.057	1.189	1.57
258 N	0.1791	-0.376	1.0591	0.0448	1.0626	0.01
260 N	-0.4999	0.7339	1.0869	0.0957	1.1698	0.75
261 N	-0.1245	0.2463	1.0579	0.0823	1.1155	0.49
262 N	-0.4387	1.1294	1.3321	0.1504	1.1798	1.03
263 N	0.3666	0.4514	1.1127	0.1081	1.078	0.1
264 N	0.0555	-0.5909	1.0278	0.0748	1.0655	0.25
265 N	0.1135	-0.6262	1.0473	0.153	1.0588	0.01
266 N	0.8588	0.1141	1.1937	0.0943	1.0187	3.44
268 N	-0.1578	0.7453	1.0035	0.0789	1.1384	2.93
270 N	0.6395	0.2924	1.0146	0.108	1.0462	0.09
271 N	0.3397	0.4843	0.9859	0.0964	1.0817	0.99
272 N	0.1528	0.574	1.0546	0.0856	1.1028	0.32
276 N	0.1524	0.4166	1.2032	0.0745	1.0965	2.05
277 N	0.6092	0.2989	1.0477	0.0729	1.0493	0

### Sheet: Table S5
Supplementary Table 5
Backbone dynamics parameters from modelfree calculations of 15N spin relaxation data for DNA-bound CTD at pH 6.1, 0.4 mM.
Res	Model	S2	S2err	S2f	S2ferr	S2s	S2serr	te (1)	teerr (1)	Rex	Rexerr	SSE
V229	5	0.252	0.011	0.744	0.012	0.339	0.013	1189.5	27.163			0
K230	5	0.367	0.023	0.796	0.028	0.461	0.027	1235.3	87.78			0
D231	4	0.173	0.105			0.173	0.105	449.13	126.35	1.037	0.383	0
A232												0
V233	1	0.838	0.016			0.838	0.016					0.915
L234	1	0.884	0.019			0.884	0.019					0.425
K235	1	0.933	0.015			0.933	0.015					1.008
E236	1	0.848	0.021			0.848	0.021					1.105
R237	1	1	0.025			1	0.025					2.138
E238	1	0.985	0.009			0.985	0.009					0.047
S239	1	0.95	0.024			0.95	0.024					1.979
Y240	3	0.753	0.069			0.753	0.069			5.646	1.559	1.074
L241	1	1	0.035			1	0.035					0.369
Q242	1	0.957	0.032			0.957	0.032					0.457
N243	1	0.901	0.019			0.901	0.019					4.938
Y244	1											0.124
F245	1	0.81	0.039			0.81	0.039					0.52
G246	1	0.825	0.044			0.825	0.044					3.821
T247	1	0.905	0.019			0.905	0.019					0.332
T248	1	0.874	0.021			0.874	0.021					0.003
V249	1	0.839	0.044			0.839	0.044					0.052
N250	1	0.875	0.048			0.875	0.048					0.332
I251	1	0.761	0.02			0.761	0.02					2.914
K252	1	0.876	0.019			0.876	0.019					0.167
R253	1	0.82	0.018			0.82	0.018					10.01
Q254	1	0.893	0.032			0.893	0.032					6.883
K255	2	0.608	0.024			0.608	0.024	1162.8	175.86			2.95
K256	2	0.837	0.027			0.837	0.027	910.27	322.55			2.856
K257	5	0.712	0.023	0.864	0.025	0.824	0.026	874.87	191.86			0
G258	1	0.849	0.017			0.849	0.017					0.28
I260	1	0.849	0.045			0.849	0.045					0.138
E261	1	0.911	0.027			0.911	0.027					0.133
I262	1	0.848	0.038			0.848	0.038					3.724
E263	1	0.892	0.046			0.892	0.046					2.309
F264	1	0.958	0.035			0.958	0.035					1.159
F265	1	0.897	0.046			0.897	0.046					0.438
S266	1	0.731	0.032			0.731	0.032					10.1
E268	1	0.939	0.035			0.939	0.035					2.496
L270	1	0.939	0.047			0.939	0.047					0.142
D271	1	0.921	0.053			0.921	0.053					1.382
R272	1	0.909	0.038			0.909	0.038					0.055
I273												0
L274	1	0.468	0.046			0.468	0.046					14.07
E275	3	0.581	0.062			0.581	0.062			9.202	1.468	2.893
L276	1	0.841	0.034			0.841	0.034					7.052
L277	1	0.888	0.032			0.888	0.032					0.256
S278	5	0.664	0.029	0.88	0.03	0.754	0.027	1082.4	223.5			0
E279	5	0.378	0.012	0.827	0.019	0.457	0.016	1287.5	51.509			0
R280	2	0.377	0.02			0.377	0.02	368.15	29.171			0.367
E281	5	0.197	0.014	0.798	0.015	0.246	0.016	1142.1	22.573			0
S282	5	0.055	0.005	0.584	0.007	0.094	0.009	897.65	8.599			0
	(1) When the model #5 is employed, the ts (not te) numbers are shown. Units: picoseconds

### Sheet: Table S6
Supplementary Table 6
The order parameter (S2) values for apo C-terminal domain (CTD) from molecular dynamics simulations
Residue	100 ps	200 ps	300 ps	400 ps	500 ps	600 ps	700 ps	800 ps	900 ps	1000 ps	1100 ps	1200 ps	1300 ps	1400 ps	1500 ps	1600 ps	1700 ps	1800 ps	1900 ps	2000 ps	5000 ps
K230	0.394	0.3915	0.3935	0.3945	0.3945	0.388	0.382	0.3965	0.3815	0.384	0.375	0.3885	0.397	0.3725	0.4135	0.395	0.393	0.3715	0.375	0.3855	0.4145
D231	0.5335	0.535	0.5285	0.533	0.5315	0.5325	0.5235	0.5315	0.5245	0.5305	0.5195	0.5195	0.546	0.5215	0.532	0.533	0.518	0.528	0.53	0.5305	0.559
A232	0.6435	0.6415	0.648	0.6375	0.6385	0.651	0.6485	0.633	0.659	0.642	0.6465	0.6425	0.652	0.6395	0.6355	0.6215	0.628	0.6505	0.65	0.634	0.6315
V233	0.5275	0.5245	0.5355	0.517	0.526	0.5375	0.5295	0.524	0.5275	0.5225	0.5175	0.534	0.517	0.524	0.5355	0.524	0.516	0.5325	0.5615	0.515	0.5005
L234	0.7225	0.7195	0.717	0.7225	0.725	0.7155	0.716	0.7245	0.721	0.7205	0.7165	0.718	0.733	0.7115	0.726	0.734	0.7035	0.736	0.725	0.7195	0.716
K235	0.806	0.804	0.8055	0.8055	0.8125	0.808	0.812	0.809	0.811	0.8125	0.7965	0.81	0.8095	0.8215	0.815	0.812	0.809	0.817	0.817	0.812	0.8275
E236	0.817	0.8205	0.8155	0.8245	0.8225	0.819	0.816	0.8305	0.8165	0.8295	0.8075	0.836	0.8175	0.825	0.8265	0.826	0.8205	0.826	0.8185	0.827	0.8535
R237	0.7595	0.757	0.7615	0.7525	0.761	0.758	0.761	0.7555	0.766	0.7615	0.7645	0.757	0.7675	0.762	0.7655	0.7565	0.755	0.7635	0.7535	0.751	0.7675
E238	0.889	0.8905	0.8885	0.8885	0.889	0.8905	0.895	0.8925	0.891	0.8875	0.8895	0.896	0.892	0.8985	0.8925	0.8975	0.886	0.9015	0.8885	0.875	0.902
S239	0.8945	0.8955	0.8965	0.893	0.895	0.897	0.891	0.901	0.9	0.8955	0.901	0.9005	0.893	0.898	0.9025	0.905	0.8935	0.906	0.8945	0.8895	0.908
Y240	0.8765	0.8775	0.8745	0.882	0.8765	0.8765	0.875	0.888	0.87	0.877	0.882	0.884	0.875	0.881	0.8755	0.8875	0.8715	0.8755	0.869	0.878	0.9085
L241	0.9015	0.902	0.8975	0.9	0.9035	0.898	0.8995	0.9085	0.896	0.9045	0.901	0.8965	0.9035	0.901	0.903	0.9135	0.8955	0.898	0.8965	0.9045	0.9135
Q242	0.9175	0.919	0.918	0.918	0.9165	0.921	0.9155	0.921	0.919	0.916	0.916	0.9245	0.9195	0.92	0.9135	0.9245	0.918	0.9235	0.919	0.912	0.927
N243	0.87	0.8705	0.875	0.87	0.8725	0.8755	0.8625	0.871	0.879	0.875	0.864	0.8815	0.8685	0.8615	0.8825	0.871	0.879	0.884	0.866	0.87	0.8825
Y244	0.873	0.874	0.873	0.8695	0.876	0.8745	0.8645	0.8755	0.8745	0.879	0.865	0.876	0.8685	0.8655	0.8765	0.8835	0.869	0.881	0.8735	0.8685	0.9025
F245	0.9045	0.906	0.904	0.907	0.9055	0.9075	0.9035	0.908	0.903	0.907	0.902	0.91	0.9095	0.908	0.9115	0.912	0.8925	0.9105	0.905	0.901	0.923
G246	0.8645	0.866	0.8615	0.8635	0.864	0.8645	0.8675	0.8645	0.867	0.8675	0.858	0.8655	0.8745	0.871	0.8625	0.8715	0.8585	0.8735	0.857	0.86	0.893
T247	0.8425	0.842	0.8475	0.845	0.8525	0.846	0.838	0.847	0.852	0.8485	0.843	0.8515	0.8415	0.8455	0.8575	0.8605	0.829	0.8635	0.8525	0.8415	0.8755
T248	0.8495	0.8475	0.849	0.844	0.8515	0.849	0.8475	0.8465	0.846	0.8475	0.854	0.846	0.85	0.8475	0.857	0.843	0.8565	0.8575	0.847	0.836	0.842
V249	0.7735	0.775	0.7815	0.7715	0.77	0.7915	0.7665	0.7715	0.7765	0.772	0.7955	0.795	0.775	0.7735	0.772	0.7805	0.7905	0.7835	0.7815	0.7445	0.768
N250	0.9025	0.9035	0.9015	0.9035	0.902	0.9025	0.9025	0.9045	0.9015	0.9085	0.904	0.907	0.909	0.912	0.903	0.912	0.9045	0.9115	0.9025	0.907	0.917
I251	0.881	0.8805	0.8825	0.8825	0.882	0.884	0.8805	0.8825	0.8855	0.8835	0.882	0.8935	0.8855	0.883	0.8895	0.8895	0.8815	0.897	0.8855	0.8845	0.9165
K252	0.873	0.875	0.8705	0.873	0.8715	0.8755	0.871	0.8815	0.873	0.8755	0.8605	0.8775	0.8845	0.877	0.8695	0.8815	0.8725	0.8845	0.8635	0.876	0.878
R253	0.829	0.8315	0.829	0.8275	0.8325	0.836	0.824	0.827	0.83	0.8355	0.8285	0.8355	0.82	0.8255	0.836	0.826	0.8125	0.8395	0.837	0.8275	0.8565
Q254	0.7085	0.7075	0.7025	0.7065	0.716	0.7065	0.711	0.701	0.7035	0.7135	0.715	0.7035	0.712	0.7125	0.708	0.6955	0.7055	0.709	0.704	0.7	0.7485
K255	0.3675	0.3665	0.3625	0.366	0.37	0.368	0.366	0.3685	0.3615	0.3675	0.385	0.362	0.371	0.359	0.3595	0.373	0.371	0.3695	0.356	0.3525	0.384
K256	0.509	0.5085	0.5095	0.5035	0.5065	0.5105	0.518	0.5025	0.513	0.507	0.4935	0.5195	0.505	0.523	0.5085	0.4985	0.5165	0.517	0.4985	0.5015	0.501
K257	0.2675	0.2685	0.2665	0.269	0.268	0.2665	0.2605	0.2685	0.258	0.265	0.2615	0.269	0.282	0.263	0.2615	0.2745	0.258	0.246	0.287	0.268	0.29
G258	0.7555	0.757	0.757	0.7525	0.762	0.756	0.745	0.7565	0.7625	0.755	0.761	0.755	0.7615	0.745	0.7565	0.763	0.7605	0.7665	0.7445	0.739	0.7355
K259	0.8935	0.893	0.8955	0.8945	0.8935	0.8975	0.895	0.896	0.891	0.895	0.887	0.8985	0.8905	0.899	0.902	0.8995	0.892	0.894	0.8905	0.8915	0.9035
I260	0.891	0.892	0.8925	0.892	0.89	0.8925	0.8915	0.8935	0.8965	0.887	0.889	0.894	0.8935	0.9015	0.895	0.894	0.894	0.8995	0.887	0.885	0.889
E261	0.895	0.8945	0.895	0.893	0.9005	0.8995	0.8915	0.894	0.8945	0.902	0.8925	0.9035	0.8975	0.893	0.902	0.8975	0.8985	0.903	0.894	0.898	0.92
I262	0.9025	0.9025	0.9035	0.898	0.903	0.909	0.903	0.903	0.9085	0.9025	0.8955	0.9085	0.902	0.9035	0.9065	0.9045	0.9015	0.9165	0.9085	0.8925	0.907
E263	0.8835	0.8835	0.885	0.882	0.8865	0.8895	0.879	0.885	0.8905	0.891	0.883	0.8895	0.882	0.8845	0.889	0.887	0.8935	0.9015	0.881	0.8855	0.9075
F264	0.8995	0.9005	0.901	0.901	0.905	0.9025	0.8995	0.907	0.902	0.9085	0.8935	0.908	0.8995	0.9095	0.9105	0.9085	0.8925	0.9065	0.904	0.912	0.9185
F265	0.903	0.9035	0.904	0.9055	0.904	0.908	0.902	0.9095	0.902	0.9055	0.9005	0.9125	0.9015	0.9045	0.907	0.91	0.9055	0.9075	0.9085	0.905	0.922
S266	0.7945	0.7995	0.798	0.8025	0.8045	0.801	0.7935	0.799	0.7885	0.813	0.7745	0.7995	0.801	0.8045	0.812	0.7965	0.8045	0.799	0.804	0.812	0.8335
N267	0.855	0.8555	0.856	0.8545	0.855	0.8575	0.849	0.8505	0.8545	0.86	0.854	0.8625	0.87	0.848	0.861	0.8505	0.8525	0.8655	0.854	0.8535	0.8825
E268	0.8535	0.853	0.8535	0.853	0.852	0.8525	0.8515	0.853	0.854	0.8555	0.8515	0.8585	0.85	0.8525	0.852	0.864	0.853	0.86	0.846	0.8485	0.871
D269	0.8565	0.8575	0.8565	0.8605	0.8605	0.858	0.85	0.86	0.8525	0.8645	0.858	0.861	0.8645	0.8505	0.866	0.867	0.876	0.857	0.8525	0.8675	0.8875
L270	0.872	0.8695	0.872	0.868	0.873	0.8735	0.8745	0.869	0.8685	0.8735	0.869	0.8785	0.8735	0.8745	0.8775	0.8645	0.87	0.8785	0.8705	0.871	0.889
D271	0.8835	0.884	0.8825	0.8845	0.8845	0.884	0.8895	0.887	0.8765	0.8905	0.88	0.8845	0.885	0.8955	0.888	0.8895	0.8875	0.885	0.889	0.8945	0.9055
R272	0.86	0.862	0.8575	0.861	0.864	0.863	0.861	0.8685	0.8545	0.868	0.8585	0.855	0.868	0.8585	0.868	0.8645	0.85	0.865	0.867	0.8695	0.888
I273	0.8205	0.8235	0.8155	0.818	0.8245	0.821	0.8185	0.8215	0.809	0.8305	0.811	0.814	0.8235	0.824	0.8195	0.8225	0.819	0.821	0.8295	0.8165	0.8395
L274	0.887	0.8855	0.8875	0.8835	0.8865	0.887	0.886	0.885	0.89	0.888	0.887	0.884	0.892	0.895	0.885	0.883	0.889	0.8905	0.8955	0.8815	0.902
E275	0.808	0.8065	0.8025	0.8015	0.809	0.8055	0.807	0.806	0.811	0.8105	0.816	0.7995	0.814	0.82	0.8135	0.805	0.8105	0.819	0.808	0.8	0.83
L276	0.7945	0.7935	0.7905	0.7905	0.7955	0.7915	0.794	0.788	0.791	0.7945	0.7915	0.789	0.795	0.795	0.8015	0.7975	0.7985	0.7915	0.795	0.7915	0.819
L277	0.7855	0.7865	0.783	0.7815	0.7855	0.785	0.782	0.78	0.7845	0.7865	0.7855	0.7745	0.792	0.784	0.7825	0.7845	0.7925	0.7935	0.776	0.7775	0.798
S278	0.7185	0.7215	0.722	0.718	0.721	0.728	0.7225	0.726	0.729	0.7195	0.7125	0.7265	0.7235	0.7205	0.717	0.7325	0.7065	0.749	0.7055	0.712	0.757
E279	0.401	0.3995	0.406	0.3995	0.403	0.411	0.4055	0.4045	0.406	0.4105	0.4025	0.412	0.3975	0.4065	0.404	0.412	0.397	0.4185	0.3945	0.4075	0.413
R280	0.309	0.311	0.3145	0.3095	0.304	0.3185	0.306	0.317	0.3065	0.3105	0.3055	0.3185	0.3165	0.3055	0.31	0.3105	0.3095	0.3215	0.314	0.307	0.314
E281	0.0425	0.044	0.0415	0.047	0.046	0.043	0.04	0.049	0.0305	0.0425	0.0425	0.043	0.042	0.025	0.038	0.057	0.035	0.0355	0.054	0.0465	0.053
S282	-0.0315	-0.0315	-0.033	-0.031	-0.033	-0.0305	-0.032	-0.03	-0.0335	-0.033	-0.038	-0.0365	-0.0185	-0.041	-0.0285	-0.0245	-0.043	-0.0455	-0.0235	-0.0215	-0.0495

### Sheet: Table S7
Supplementary Table 7
The order parameter (S2) values for DNA-bound C-terminal domain (CTD) from molecular dynamics simulations
Residue	100 ps	200 ps	300 ps	400 ps	500 ps	600 ps	700 ps	800 ps	900 ps	1000 ps	1100 ps	1200 ps	1300 ps	1400 ps	1500 ps	1600 ps	1700 ps	1800 ps	1900 ps	2000 ps	5000 ps
K230	0.3525	0.3525	0.356	0.3475	0.3635	0.349	0.3565	0.3575	0.357	0.3635	0.3575	0.34	0.363	0.3405	0.37	0.37	0.344	0.3585	0.3405	0.363	0.402
D231	0.395	0.4	0.395	0.402	0.3955	0.3935	0.4005	0.407	0.3915	0.3965	0.3985	0.3925	0.3945	0.396	0.4025	0.403	0.4115	0.393	0.4045	0.392	0.423
A232	0.448	0.448	0.446	0.447	0.445	0.4465	0.45	0.45	0.4465	0.4455	0.449	0.446	0.4495	0.446	0.439	0.446	0.456	0.458	0.4405	0.439	0.461
V233	0.54	0.5425	0.5445	0.5455	0.537	0.543	0.542	0.5475	0.5565	0.5415	0.542	0.5535	0.565	0.531	0.5445	0.5465	0.531	0.557	0.5365	0.5455	0.602
L234	0.74	0.7405	0.7405	0.742	0.735	0.742	0.7475	0.747	0.7365	0.737	0.741	0.741	0.737	0.7395	0.728	0.737	0.734	0.7335	0.742	0.7345	0.72
K235	0.836	0.838	0.8355	0.841	0.832	0.834	0.8505	0.837	0.839	0.8335	0.848	0.8435	0.832	0.8455	0.8325	0.8375	0.8335	0.839	0.86	0.8325	0.828
E236	0.848	0.8475	0.8525	0.8435	0.851	0.85	0.8465	0.847	0.8535	0.849	0.8485	0.857	0.853	0.839	0.8455	0.8525	0.8735	0.845	0.861	0.8455	0.8685
R237	0.8235	0.8245	0.8225	0.8215	0.8325	0.8245	0.837	0.8235	0.8325	0.832	0.8245	0.82	0.814	0.821	0.834	0.8315	0.8225	0.8405	0.831	0.8275	0.8375
E238	0.884	0.8855	0.8865	0.882	0.884	0.8885	0.879	0.8845	0.8885	0.8825	0.89	0.8955	0.896	0.875	0.881	0.883	0.902	0.9	0.8945	0.876	0.9115
S239	0.8815	0.881	0.8795	0.8785	0.885	0.8835	0.8845	0.886	0.8805	0.8865	0.8915	0.888	0.886	0.879	0.8885	0.8915	0.891	0.891	0.8935	0.884	0.9305
Y240	0.8425	0.844	0.8405	0.8325	0.8435	0.8375	0.842	0.8375	0.844	0.8535	0.854	0.8335	0.8415	0.843	0.8435	0.846	0.8545	0.837	0.8335	0.8455	0.8735
L241	0.8805	0.8815	0.88	0.877	0.8815	0.8815	0.8865	0.874	0.892	0.884	0.8785	0.8915	0.8745	0.88	0.8845	0.8825	0.8905	0.899	0.888	0.879	0.8965
Q242	0.892	0.892	0.894	0.889	0.894	0.896	0.8935	0.894	0.898	0.9055	0.904	0.8985	0.8915	0.8865	0.8915	0.8965	0.894	0.9055	0.9075	0.896	0.937
N243	0.837	0.8405	0.8385	0.8395	0.844	0.8465	0.8365	0.8385	0.8585	0.8475	0.8265	0.8565	0.842	0.8285	0.839	0.843	0.8585	0.8705	0.8445	0.8375	0.89
Y244	0.78	0.776	0.7775	0.7765	0.78	0.769	0.7885	0.773	0.787	0.781	0.779	0.7665	0.773	0.785	0.771	0.788	0.7775	0.7835	0.7805	0.769	0.84
F245	0.8325	0.836	0.83	0.836	0.83	0.837	0.836	0.8415	0.838	0.8285	0.853	0.8495	0.8445	0.8365	0.825	0.834	0.8525	0.8615	0.824	0.8205	0.833
G246	0.7935	0.7895	0.7925	0.791	0.7995	0.784	0.7965	0.794	0.793	0.8005	0.801	0.792	0.783	0.787	0.803	0.7885	0.7995	0.794	0.801	0.8015	0.8215
T247	0.6615	0.6645	0.664	0.662	0.665	0.6675	0.653	0.6775	0.6465	0.682	0.6775	0.662	0.6635	0.6605	0.6715	0.676	0.649	0.6495	0.678	0.6585	0.6615
T248	0.8215	0.8235	0.824	0.8215	0.8315	0.819	0.819	0.8215	0.828	0.834	0.832	0.8205	0.8165	0.8125	0.8305	0.8265	0.826	0.8175	0.8285	0.8255	0.8265
V249	0.837	0.8395	0.8325	0.8415	0.833	0.8315	0.836	0.8425	0.834	0.833	0.838	0.848	0.8405	0.839	0.816	0.842	0.8305	0.8345	0.8495	0.837	0.866
N250	0.8395	0.8415	0.8425	0.837	0.8405	0.85	0.8405	0.845	0.862	0.8405	0.841	0.855	0.831	0.831	0.848	0.842	0.8645	0.8725	0.8525	0.8295	0.8615
I251	0.8585	0.859	0.8645	0.8555	0.8595	0.8635	0.8585	0.8535	0.868	0.8665	0.871	0.8715	0.861	0.8595	0.8585	0.845	0.855	0.872	0.864	0.8555	0.8845
K252	0.8575	0.8585	0.863	0.857	0.8555	0.864	0.862	0.8585	0.8725	0.8585	0.8635	0.871	0.862	0.85	0.871	0.8605	0.8645	0.883	0.8695	0.8575	0.899
R253	0.75	0.753	0.756	0.7535	0.7505	0.757	0.7545	0.7585	0.776	0.7555	0.755	0.7595	0.736	0.746	0.745	0.755	0.7495	0.7785	0.7605	0.743	0.7665
Q254	0.7075	0.7145	0.7095	0.7155	0.7135	0.719	0.712	0.7125	0.72	0.723	0.698	0.739	0.7025	0.6905	0.7105	0.686	0.704	0.735	0.7185	0.7225	0.71
K255	0.663	0.6665	0.668	0.6605	0.66	0.675	0.654	0.661	0.6855	0.653	0.664	0.6775	0.6535	0.646	0.657	0.657	0.6875	0.697	0.6715	0.6555	0.6385
K256	0.6515	0.652	0.646	0.6475	0.6505	0.653	0.6475	0.6435	0.6575	0.661	0.663	0.6525	0.6545	0.6535	0.6295	0.6355	0.648	0.6705	0.6675	0.643	0.6595
K257	0.5435	0.5455	0.547	0.535	0.544	0.5525	0.5335	0.5355	0.553	0.5545	0.5645	0.542	0.5225	0.5285	0.5355	0.5535	0.5295	0.5635	0.57	0.529	0.5695
G258	0.694	0.6985	0.7035	0.7025	0.694	0.708	0.7075	0.7035	0.6965	0.703	0.6995	0.7125	0.682	0.7065	0.7135	0.7075	0.691	0.704	0.68	0.7045	0.689
K259	0.9005	0.9025	0.9035	0.901	0.902	0.9015	0.9045	0.9025	0.907	0.9085	0.91	0.908	0.9015	0.9045	0.9065	0.898	0.8985	0.9165	0.923	0.901	0.9375
I260	0.895	0.896	0.8985	0.8925	0.891	0.899	0.9015	0.897	0.9075	0.892	0.91	0.907	0.898	0.9	0.9025	0.905	0.9085	0.9115	0.894	0.881	0.9335
E261	0.8955	0.8935	0.897	0.8955	0.899	0.8945	0.897	0.895	0.907	0.8985	0.901	0.908	0.8855	0.8925	0.8875	0.8945	0.893	0.906	0.9005	0.894	0.9245
I262	0.9045	0.904	0.906	0.9015	0.9075	0.908	0.9115	0.899	0.919	0.906	0.9175	0.9135	0.9	0.9095	0.907	0.9055	0.909	0.928	0.9235	0.8995	0.933
E263	0.8755	0.877	0.879	0.877	0.8795	0.879	0.8885	0.8805	0.888	0.884	0.8835	0.886	0.8795	0.8905	0.883	0.8865	0.8795	0.892	0.8755	0.887	0.922
F264	0.881	0.881	0.8815	0.879	0.888	0.8815	0.8905	0.8775	0.891	0.8855	0.8835	0.8895	0.8845	0.8935	0.8815	0.8745	0.8985	0.8915	0.889	0.8795	0.915
F265	0.8875	0.886	0.8845	0.884	0.8905	0.8805	0.8905	0.885	0.8865	0.893	0.8915	0.8875	0.888	0.8855	0.8865	0.882	0.888	0.8885	0.8985	0.8865	0.936
S266	0.8135	0.814	0.8075	0.818	0.819	0.804	0.8205	0.8235	0.812	0.8265	0.838	0.819	0.8175	0.8055	0.8095	0.812	0.8175	0.802	0.8155	0.8245	0.853
N267	0.8655	0.8665	0.862	0.8635	0.872	0.8625	0.8625	0.8615	0.8705	0.8805	0.8665	0.8695	0.8595	0.8605	0.8755	0.8545	0.8715	0.8725	0.8835	0.8605	0.913
E268	0.834	0.838	0.8375	0.8395	0.8295	0.8445	0.829	0.8445	0.8415	0.8295	0.835	0.8515	0.8385	0.825	0.827	0.849	0.849	0.8465	0.828	0.8195	0.8595
D269	0.842	0.844	0.842	0.846	0.8445	0.8415	0.8425	0.8525	0.845	0.851	0.849	0.839	0.839	0.8315	0.8485	0.8505	0.833	0.8495	0.856	0.8515	0.8625
L270	0.885	0.8865	0.8855	0.89	0.8905	0.8885	0.8895	0.892	0.884	0.8975	0.882	0.8955	0.886	0.8785	0.893	0.8895	0.892	0.891	0.887	0.8985	0.9285
D271	0.8925	0.8915	0.8925	0.892	0.8915	0.892	0.8915	0.889	0.8975	0.898	0.8995	0.8985	0.89	0.8945	0.8855	0.886	0.8925	0.9045	0.9	0.887	0.9265
R272	0.8705	0.868	0.871	0.868	0.872	0.868	0.8645	0.866	0.872	0.871	0.8755	0.8685	0.8725	0.8635	0.8655	0.8705	0.873	0.8725	0.869	0.8585	0.8865
I273	0.836	0.8375	0.837	0.8405	0.833	0.8385	0.8475	0.8325	0.8415	0.825	0.843	0.8485	0.8385	0.8455	0.834	0.8245	0.8445	0.8495	0.836	0.817	0.832
L274	0.908	0.9085	0.9055	0.9065	0.906	0.905	0.9165	0.908	0.907	0.9065	0.909	0.9105	0.9165	0.914	0.9045	0.9025	0.9155	0.911	0.93	0.9	0.9265
E275	0.8985	0.899	0.8995	0.896	0.9015	0.9025	0.8945	0.8965	0.9015	0.906	0.8945	0.911	0.916	0.895	0.9	0.8955	0.911	0.905	0.911	0.906	0.9305
L276	0.887	0.8895	0.8895	0.8865	0.8835	0.891	0.8885	0.8865	0.8935	0.885	0.892	0.8935	0.883	0.886	0.8825	0.8855	0.8885	0.8985	0.896	0.881	0.9245
L277	0.893	0.8925	0.8905	0.89	0.8915	0.889	0.8935	0.894	0.8955	0.8925	0.8935	0.8915	0.8895	0.886	0.887	0.893	0.894	0.891	0.8865	0.875	0.912
S278	0.8745	0.875	0.8705	0.8755	0.879	0.87	0.8785	0.8775	0.882	0.881	0.8815	0.8745	0.873	0.8665	0.876	0.871	0.8905	0.8865	0.87	0.8765	0.904
E279	0.8645	0.8645	0.8615	0.8605	0.867	0.8575	0.858	0.855	0.8595	0.8755	0.8695	0.8615	0.859	0.854	0.867	0.8575	0.868	0.861	0.884	0.8615	0.8785
R280	0.7085	0.705	0.7035	0.711	0.7095	0.7	0.7055	0.718	0.7055	0.7245	0.723	0.7215	0.715	0.708	0.699	0.7145	0.6815	0.71	0.713	0.727	0.731
E281	0.521	0.5305	0.5235	0.531	0.522	0.533	0.5195	0.5215	0.5315	0.5385	0.5165	0.5365	0.509	0.52	0.5225	0.5185	0.5345	0.5485	0.522	0.5385	0.521
S282	0.275	0.275	0.2775	0.2765	0.266	0.279	0.272	0.2695	0.2795	0.2635	0.2805	0.287	0.275	0.2555	0.2795	0.266	0.2875	0.2925	0.281	0.255	0.2905

### Sheet: Table S8
Supplementary Table 8
Single-molecule DNA compaction rates
50 nM without CTP									50 nM with 1 mM CTP
	Average	STDEV	SEM	N (Total)	N (compaction)	Number of experiments	Number of no compaction event			Average	STDEV	SEM	N (Total)	N (compaction)	Number of experiments	Number of no compaction event
WT	407.851	107.569	19.3199	31	31	7	0		WT	64.3981	40.0635	5.55581	52	52	7	0
A232G	367.611	106.472	19.439	30	30	3	0		A232G	61.2757	38.2233	5.829	43	43	3	0
K252A	N/A	N/A	N/A	96	0	2	96		K252A	N/A	N/A	N/A	149	0	3	149
K255A	36.8428	33.2348	4.48138	55	55	3	0		K255A	21.0496	8.20732	1.60959	119	26	5	93
K256A	34.2533	20.7594	3.92316	73	28	5	45		K256A	N/A	N/A	N/A	79	0	3	79
K257A	N/A	N/A	N/A	83	0	4	83		K257A	N/A	N/A	N/A	34	0	3	34
K259A	N/A	N/A	N/A	222	0	3	222		K259A	N/A	N/A	N/A	206	0	3	206
E261A	N/A	N/A	N/A	77	0	3	77		E261A	N/A	N/A	N/A	83	0	3	83
KK	N/A	N/A	N/A	234	0	3	234		KK	N/A	N/A	N/A	195	0	4	195
KKK	9.22939	2.9623	0.740576	54	16	4	38		KKK	24.2879	17.2644	2.37145	53	53	4	0
200 nM without CTP									200 nM with 1 mM CTP
	Average	STDEV	SEM	N (Total)	N (compaction)	Number of experiments	Number of no compaction event			Average	STDEV	SEM	N (Total)	N (compaction)	Number of experiments	Number of no compaction event
WT	757.595	397.081	72.4967	30	30	2	0		WT	125.973	55.3962	9.94945	31	31	2	0
A232G	1102.57	443.826	79.7136	31	31	2	0		A232G	123.503	71.5737	12.855	31	31	2	0
K252A	17.8737	13.5586	1.5869	73	73	3	0		K252A	N/A	N/A	N/A	98	0	3	98
K255A	56.456	17.1944	2.68531	41	41	3	0		K255A	21.8079	13.8168	1.7547	125	62	4	63
K256A	261.47	114.234	17.8403	41	41	3	0		K256A	96.7674	49.2763	8.57789	33	33	3	0
K257A	57.8651	30.9986	4.29873	52	52	4	0		K257A	77.9282	43.9146	6.40561	47	47	4	0
K259A	25.4795	19.6393	2.2986	73	73	4	0		K259A	N/A	N/A	N/A	75	0	4	75
E261A	81.7995	31.9762	5.65265	32	32	2	0		E261A	N/A	N/A	N/A	46	0	2	46
KK	N/A	N/A	N/A	230	0	5	230		KK	N/A	N/A	N/A	228	0	4	228
KKK	41.7911	12.5727	2.62158	23	23	3	0		KKK	55.7766	29.684	6.05922	24	24	4	0
